# Metabolite discovery through global annotation of untargeted metabolomics data

**DOI:** 10.1101/2021.01.06.425569

**Authors:** Li Chen, Wenyun Lu, Lin Wang, Xi Xing, Ziyang Chen, Xin Teng, Xianfeng Zeng, Antonio D. Muscarella, Yihui Shen, Alexis Cowan, Melanie R. McReynolds, Brandon Kennedy, Ashley M. Lato, Shawn R. Campagna, Mona Singh, Joshua Rabinowitz

## Abstract

Liquid chromatography-high resolution mass spectrometry (LC-MS)-based metabolomics aims to identify and quantitate all metabolites, but most LC-MS peaks remain unidentified. Here, we present a global network optimization approach, NetID, to annotate untargeted LC-MS metabolomics data. The approach aims to generate, for all experimentally observed ion peaks, annotations that match the measured masses, retention times, and (when available) MS/MS fragmentation patterns. Peaks are connected based on mass differences reflecting adducting, fragmentation, isotopes, or feasible biochemical transformations. Global optimization generates a single network linking most observed ion peaks, enhances peak assignment accuracy, and produces chemically-informative peak-peak relationships, including for peaks lacking MS/MS spectra. Applying this approach to yeast and mouse data, we identified five novel metabolites (thiamine derivatives and N-glucosyl-taurine). Isotope tracer studies indicate active flux through these metabolites. Thus, NetID applies existing metabolomic knowledge and global optimization to annotate untargeted metabolomics data, revealing novel metabolites.
