## Supplementary Data 3 for "Metabolite discovery through global annotation of untargeted metabolomics data"

### Sheet: 307.1228_C14H18N4O2S
mz	intensity
59.0605	2860
71.0856	810
81.0446	1164
122.071	110439
144.048	127084
164.082	383108
238.242	650
243.019	3527
266.049	1403
307.122	40861

### Sheet: 309.1383_C14H20N4O2S
mz	intensity
59.0494	3933
76.0215	4712
81.0447	31248
99.0262	1898
107.073	3490
122.071	1143286
123.079	6122
124.087	23322
139.045	6191
140.062	36834
152.053	6729
162.022	1716
166.098	8466
170.063	1355141
179.048	1518
180.051	3578
186.059	4188
187.066	4576
188.074	3074390
309.138	71003

### Sheet: 288.0748_C8H17N1O8S1_Pos_std
mz	intensity
69.0335	6766.18
81.0334	8879.95
85.0284	43738.3
97.0284	79045.8
103.039	12908.7
108.011	14319.7
109.028	8379.3
126.022	375092
127.038	23234
138.022	100568
143.058	11724.2
168.032	177335
192.032	27082.6
204.032	55191.7
206.048	8532.46
216.032	8218.95
234.043	36193
252.053	129821
270.063	46789
288.088	59508

### Sheet: 288.0748_C8H17N1O8S1_Pos_liver
mz	intensity
81.0333	3058.59
85.0282	13834.1
97.0283	26403.7
103.039	4002.21
108.011	4570.12
109.028	2961.63
126.022	120361
127.038	7584.54
138.022	32145.6
143.058	3682.38
168.034	58560.3
192.033	9152.95
204.033	18417.9
216.032	2675.93
234.043	11842.9
252.054	42616.7
270.069	14168.5
288.089	71671.6
288.203	4450.58
289.071	6641.84

### Sheet: 286.0602_C8H17N1O8S1_Neg_std
		mz	intensity
		79.9569	16016.4
		80.9651	19638.9
		116.928	1510.03
		124.007	34536.2
		136.007	5837.19
		137.986	2334.16
		138.023	1150.13
		165.95	6530.26
		166.018	1066574
		167.021	15197.4
		196.028	1173.53
		286.062	20178.6

### Sheet: 286.0602_C8H17N1O8S1_Neg_liver
mz	intensity
59.0135	893.582
79.9569	7558.15
80.9651	7034.82
115.921	921.354
116.928	1628.65
117.929	927.68
124.007	12947.8
136.007	2185.28
137.986	779.041
166.017	449626
167.021	6357.13
232.924	868.111
285.271	726.688
286.066	8693.24
